# Cell lineage specification during development of the anterior lateral plate mesoderm and forelimb field

**DOI:** 10.1101/2022.01.13.475748

**Authors:** Axel H Newton, Sarah M Williams, Andrew T Major, Craig A Smith

**Affiliations:** Biomedicine Discovery Institute, Monash University, Victoria, Australia; School of BioSciences, The University of Melbourne, Victoria, Australia; Monash Bioinformatics Platform, Monash University, Victoria, Australia; QCIF, University of Queensland, Queensland, Australia

## Abstract

The lateral plate mesoderm (LPM) is a transient embryonic tissue that gives rise to a diverse range of mature cell types, including the cardiovascular system, the urogenital system, endoskeleton of the limbs, and mesenchyme of the gut. While the genetic processes that drive development of these tissues are well defined, the early cell fate choices underlying LPM development and specification are poorly understood. In this study, we utilize single-cell transcriptomics to define cell lineage specification during development of the anterior LPM and the forelimb field in the chicken embryo. We identify the molecular pathways directing differentiation of the aLPM towards a somatic or splanchnic cell fate, and subsequent emergence of the forelimb mesenchyme. We establish the first transcriptional atlas of progenitor, transitional and mature cell types throughout the early forelimb field and uncover the global signalling pathways which are active during LPM differentiation and forelimb initiation. Specification of the somatic and splanchnic LPM from undifferentiated mesoderm utilizes distinct signalling pathways and involves shared repression of early mesodermal markers, followed by activation of lineage-specific gene modules. We identify rapid activation of the transcription factor *TWIST1* in the somatic LPM preceding activation of known limb initiation genes, such as *TBX*5, which plays a likely role in epithelial-to-mesenchyme transition of the limb bud mesenchyme. Furthermore, development of the somatic LPM and limb is dependent on ectodermal BMP signalling, where BMP antagonism reduces expression of key somatic LPM and limb genes to inhibit formation of the limb bud mesenchyme. Together, these findings provide new insights into molecular mechanisms that drive fate cell choices during specification of the aLPM and forelimb initiation.
