## Supplementary material for "Cell lineage specification during development of the anterior lateral plate mesoderm and forelimb field": Table S4

### Sheet: Sheet1
Symbol	p_value	morans_test_statistic	morans_I	ID	TotalCount	TotalCells	q_value
RDH10	9.79239e-165	27.3283	0.570379	ENSGALG00000034346	3319	2027	1.01841e-160
HAND1	1.42465e-118	23.121	0.481464	ENSGALG00000035104	19463	10328	7.40817e-115
PRRX1	1.04758e-93	20.5013	0.427091	ENSGALG00000003324	28604	11043	2.17896e-90
DCN	3.29634e-86	19.6433	0.408991	ENSGALG00000011274	7301	4235	5.71365e-83
HAND2	1.05502e-77	18.6225	0.386522	ENSGALG00000030530	22735	8708	1.37153e-74
COL3A1	2.02556e-77	18.5876	0.386894	ENSGALG00000035584	4607	2338	2.34065e-74
CXCL12	1.62118e-75	18.351	0.381765	ENSGALG00000041346	3900	2152	1.68603e-72
NR2F2	6.57055e-61	16.4228	0.341435	ENSGALG00000007000	14340	6614	5.69448e-58
CYTL1	3.46648e-60	16.3216	0.338837	ENSGALG00000015015	1922	1452	2.77319e-57
DSP	1.55726e-58	16.0876	0.333664	ENSGALG00000012790	17038	5970	1.15682e-55
SP5	3.10431e-58	16.0449	0.33252	ENSGALG00000034094	6815	4258	2.15232e-55
NR2F1	7.41227e-57	15.8467	0.329501	ENSGALG00000027907	4388	2763	4.81798e-54
JUN	1.23505e-53	15.3734	0.319535	ENSGALG00000010870	7588	4339	6.76026e-51
NPR3	1.93924e-50	14.8891	0.308416	ENSGALG00000017405	1164	799	9.60384e-48
MAB21L1	3.63087e-50	14.8471	0.304428	ENSGALG00000045052	648	467	1.71641e-47
TCF21	1.59897e-45	14.1121	0.292892	ENSGALG00000029024	1485	987	5.93903e-43
PERP2	7.42525e-45	14.0034	0.290822	ENSGALG00000027207	4656	2929	2.66285e-42
LUM	9.33419e-44	13.8224	0.28698	ENSGALG00000011271	6116	4113	3.23585e-41
ANXA1	2.47447e-43	13.7521	0.285506	ENSGALG00000015148	2222	1402	8.30145e-41
CDX4	1.17434e-41	13.47	0.277504	ENSGALG00000007657	7649	3708	3.81662e-39
TTR	1.76196e-38	12.9188	0.267399	ENSGALG00000015143	4497	2124	4.95254e-36
S100A11	1.2775e-37	12.7655	0.264776	ENSGALG00000036711	11310	5827	3.40668e-35
HOXA7	5.27443e-36	12.4725	0.258259	ENSGALG00000026989	16122	7014	1.37135e-33
ANXA2	2.36136e-32	11.7839	0.244052	ENSGALG00000003770	8092	4392	5.71119e-30
HAPLN1	6.17578e-32	11.7027	0.242512	ENSGALG00000015627	11631	6560	1.45973e-29
HSD17B2	6.32117e-32	11.7007	0.241605	ENSGALG00000005467	981	773	1.46089e-29
FAT4	1.15755e-31	11.6492	0.240871	ENSGALG00000011823	628	461	2.61707e-29
KCNMA1	2.45743e-30	11.3859	0.22366	ENSGALG00000004980	150	132	5.21577e-28
CENPE	5.43748e-29	11.1128	0.230098	ENSGALG00000013208	13054	5791	1.10882e-26
CFC1	1.92757e-28	10.9992	0.227772	ENSGALG00000012623	2965	1967	3.78239e-26
CORO1C	3.06627e-27	10.7468	0.222462	ENSGALG00000004901	12091	7404	5.90541e-25
ST3GAL1	8.03986e-27	10.6575	0.220574	ENSGALG00000037773	3829	2495	1.52026e-24
ENSGALG00000011687	4.15427e-26	10.5037	0.216212	ENSGALG00000011687	22165	6300	7.44904e-24
MSX2	2.03647e-24	10.1298	0.207814	ENSGALG00000038848	4873	2822	3.52988e-22
BAMBI	3.56104e-24	10.0751	0.208317	ENSGALG00000040993	9161	5663	6.07129e-22
CLEC19A	1.6264e-23	9.92464	0.204224	ENSGALG00000030546	8058	4588	2.6429e-21
ENSGALG00000015349	7.65408e-23	9.76892	0.201597	ENSGALG00000015349	1801	1429	1.2061e-20
CDH11	1.05927e-22	9.73594	0.201208	ENSGALG00000039985	9511	4743	1.62006e-20
LMO4	1.38351e-22	9.70875	0.200452	ENSGALG00000006252	4856	3346	2.08529e-20
PDZRN4	1.94812e-22	9.6738	0.199753	ENSGALG00000009530	1626	1065	2.85358e-20
MSX1	2.26537e-22	9.65836	0.198969	ENSGALG00000015013	7013	4313	3.22737e-20
TACC3	4.05222e-22	9.59859	0.198418	ENSGALG00000015709	7827	4641	5.61908e-20
ASPM	1.14289e-21	9.49111	0.19608	ENSGALG00000032398	16815	6293	1.56395e-19
CDH2	1.97249e-21	9.43406	0.194907	ENSGALG00000015132	7345	3992	2.62999e-19
ENSGALG00000030902	2.66505e-21	9.40246	0.194171	ENSGALG00000030902	5294	3220	3.50842e-19
HDAC2	2.9468e-21	9.39188	0.193442	ENSGALG00000014991	24053	13064	3.83084e-19
PXK	5.97176e-21	9.31721	0.192113	ENSGALG00000007052	2753	2030	7.66745e-19
MYLK	7.6236e-21	9.29126	0.19064	ENSGALG00000011708	1492	951	9.55246e-19
HSPB1	1.76308e-20	9.20161	0.190041	ENSGALG00000001926	5059	3906	2.15718e-18
COLEC10	5.84433e-20	9.07197	0.185806	ENSGALG00000033144	384	263	6.98633e-18
CALD1	6.11507e-20	9.06703	0.187108	ENSGALG00000033471	4145	2497	7.19838e-18
ENSGALG00000050728	6.16015e-20	9.06623	0.182135	ENSGALG00000050728	271	237	7.19838e-18
MYL9	1.76673e-19	8.95067	0.182602	ENSGALG00000028567	26184	13428	2.01912e-17
DACH2	2.21853e-19	8.9255	0.184049	ENSGALG00000006886	2430	1810	2.46091e-17
HOXB8	2.22428e-19	8.92521	0.184285	ENSGALG00000040320	18352	7728	2.46091e-17
MMP2	3.55259e-19	8.87323	0.1831	ENSGALG00000003580	5002	3321	3.88915e-17
LAMP5	9.86917e-19	8.75878	0.155739	ENSGALG00000008918	356	314	1.06916e-16
VIM	1.18667e-18	8.73797	0.180339	ENSGALG00000008677	15041	9639	1.26016e-16
KPNA2	2.15153e-18	8.67048	0.178887	ENSGALG00000003584	14605	7672	2.2602e-16
HSPA12A	4.37558e-18	8.58929	0.176032	ENSGALG00000009248	703	616	4.5506e-16
HOXB5	8.76249e-18	8.50913	0.175465	ENSGALG00000034907	8157	5016	9.02276e-16
HNRNPU	1.33246e-17	8.46039	0.173022	ENSGALG00000010671	26861	11289	1.35858e-15
NKX2-3	1.43301e-17	8.4519	0.173412	ENSGALG00000030932	336	294	1.43301e-15
TPX2	1.57441e-17	8.44091	0.173751	ENSGALG00000006267	24292	9699	1.55941e-15
MYCN	1.81132e-17	8.42451	0.173728	ENSGALG00000016462	14617	7112	1.77714e-15
SEPTIN11	2.00405e-17	8.41266	0.172916	ENSGALG00000011476	10487	5983	1.94786e-15
ALDH1A2	2.50435e-17	8.38649	0.172925	ENSGALG00000004270	10164	5305	2.4116e-15
HOXA6	4.0144e-17	8.33081	0.171415	ENSGALG00000028908	5460	3676	3.83025e-15
MARCKS	7.02654e-17	8.26429	0.169666	ENSGALG00000037726	16598	7783	6.58342e-15
ENSGALG00000011164	1.83523e-16	8.14897	0.15045	ENSGALG00000011164	92	88	1.68906e-14
SEMA5B	8.22537e-16	7.96554	0.162998	ENSGALG00000011686	1159	1017	7.37447e-14
MYL4	1.09525e-15	7.93005	0.163225	ENSGALG00000000585	6634	4102	9.57197e-14
ZNF703	1.1337e-15	7.92577	0.162983	ENSGALG00000034229	5007	3262	9.82537e-14
CSRP2	1.17459e-15	7.92137	0.162462	ENSGALG00000029921	5624	3230	1.00956e-13
NRP1	1.38215e-15	7.90111	0.162502	ENSGALG00000007140	4759	2439	1.17822e-13
POLR1D	1.52407e-15	7.88892	0.162194	ENSGALG00000007470	16586	9976	1.28865e-13
LHFPL2	1.98898e-15	7.85562	0.161743	ENSGALG00000004437	5134	3105	1.66818e-13
DRAP1	2.51796e-15	7.82601	0.161077	ENSGALG00000047273	19455	13027	2.07831e-13
TJP1	2.62829e-15	7.82062	0.161109	ENSGALG00000042552	5834	3296	2.1523e-13
EVX1	3.39004e-15	7.78852	0.155011	ENSGALG00000037310	3008	1774	2.75441e-13
KIF4B	3.57748e-15	7.78171	0.160052	ENSGALG00000004195	17246	7730	2.88417e-13
KIF11	3.89003e-15	7.77111	0.160009	ENSGALG00000030597	5755	3344	3.11203e-13
RBBP4	5.2695e-15	7.73258	0.158163	ENSGALG00000003522	26142	12658	4.18342e-13
GPR20	9.35528e-15	7.65919	0.142416	ENSGALG00000041730	59	55	7.37083e-13
AKR1D1	1.11678e-14	7.63641	0.157225	ENSGALG00000012834	2401	1820	8.73273e-13
CENPF	1.33291e-14	7.61359	0.156724	ENSGALG00000009690	13781	5283	1.0345e-12
FN1	1.52652e-14	7.59605	0.15634	ENSGALG00000003578	12722	5591	1.17599e-12
MYH10	1.71945e-14	7.58063	0.154554	ENSGALG00000001183	26496	8772	1.31487e-12
ENSGALG00000031058	1.99796e-14	7.56113	0.154734	ENSGALG00000031058	1421	1146	1.5167e-12
IFI27L2	2.51864e-14	7.53095	0.15204	ENSGALG00000021627	411	323	1.89811e-12
BUB1B	3.41542e-14	7.49108	0.154196	ENSGALG00000036892	8121	4376	2.55542e-12
VEGFA	4.4799e-14	7.4554	0.153276	ENSGALG00000010290	1962	1411	3.30433e-12
CD99	5.03921e-14	7.43987	0.153096	ENSGALG00000024488	5375	3235	3.69069e-12
CHD2	7.44679e-14	7.38811	0.15187	ENSGALG00000006949	2774	2047	5.37823e-12
ENSGALG00000011296	1.38855e-13	7.30479	0.150195	ENSGALG00000011296	2282	1444	9.89104e-12
BMP2	1.48252e-13	7.29598	0.149491	ENSGALG00000029301	1780	1297	1.04886e-11
SYNE2	2.14391e-13	7.24615	0.148843	ENSGALG00000011811	14036	6045	1.50653e-11
PAWR	3.00102e-13	7.20044	0.148101	ENSGALG00000010320	2337	1530	2.09467e-11
KCNJ5	4.09782e-13	7.15784	0.137641	ENSGALG00000001181	322	297	2.82234e-11
ACTA2	4.86101e-13	7.13439	0.14645	ENSGALG00000006343	4568	2662	3.30422e-11
LMO7	5.06568e-13	7.12871	0.146495	ENSGALG00000016920	2291	1579	3.42098e-11
RBBP6	5.11312e-13	7.12743	0.146533	ENSGALG00000006043	8924	4468	3.43074e-11
CIDEC	8.99745e-13	7.0492	0.137317	ENSGALG00000026945	157	131	5.9983e-11
ALCAM	1.27819e-12	7.00018	0.143659	ENSGALG00000015348	8322	3623	8.4134e-11
ADD3	1.43022e-12	6.98442	0.143505	ENSGALG00000008542	8284	4588	9.35489e-11
DKK3	1.57296e-12	6.97105	0.143145	ENSGALG00000005551	5137	3649	1.01607e-10
COL22A1	1.75828e-12	6.95536	0.140923	ENSGALG00000038022	170	154	1.12877e-10
DACT2	1.88941e-12	6.94522	0.142183	ENSGALG00000011288	3347	2336	1.20551e-10
CKAP2	1.9203e-12	6.94293	0.142673	ENSGALG00000017025	10843	6333	1.21775e-10
LAMB1	2.89482e-12	6.88473	0.141017	ENSGALG00000007905	13646	6824	1.81362e-10
TAGLN3	3.16648e-12	6.87195	0.134352	ENSGALG00000015379	307	242	1.97194e-10
HSPA5	3.24298e-12	6.86855	0.140887	ENSGALG00000001000	20178	9638	2.00756e-10
RRM2	7.33427e-12	6.75114	0.13866	ENSGALG00000016442	15097	8913	4.48685e-10
CSRP1	8.22046e-12	6.73458	0.138299	ENSGALG00000000318	5655	3957	4.99958e-10
SLC11A2	9.82514e-12	6.7086	0.137777	ENSGALG00000041533	4398	2897	5.94078e-10
NR6A1	1.03207e-11	6.70141	0.137371	ENSGALG00000001073	16073	8035	6.1687e-10
PLEKHH2	1.55648e-11	6.64113	0.135904	ENSGALG00000009947	933	765	9.19737e-10
ENSGALG00000038416	1.6678e-11	6.63094	0.135773	ENSGALG00000038416	2239	1607	9.79953e-10
ENSGALG00000047627	1.86874e-11	6.61413	0.118848	ENSGALG00000047627	104	104	1.08575e-09
MEIS1	2.09558e-11	6.59716	0.135319	ENSGALG00000041626	10815	6286	1.21078e-09
ISL1	2.73067e-11	6.55778	0.133	ENSGALG00000014884	152	121	1.56901e-09
CPM	3.12559e-11	6.53761	0.133625	ENSGALG00000009945	1191	950	1.77629e-09
HIST1H103	3.8588e-11	6.506	0.133504	ENSGALG00000037167	14077	5437	2.18106e-09
EPHA7	5.82672e-11	6.44378	0.13054	ENSGALG00000015593	626	518	3.27556e-09
ENSGALG00000015140	6.12859e-11	6.43611	0.131773	ENSGALG00000015140	1034	770	3.42674e-09
FKBP4	6.41913e-11	6.42908	0.131238	ENSGALG00000014331	23644	12105	3.57e-09
CD82	6.46353e-11	6.42803	0.127069	ENSGALG00000038217	519	480	3.57557e-09
GPX3	6.5002e-11	6.42717	0.13165	ENSGALG00000004521	2281	1809	3.57683e-09
GREB1	6.90475e-11	6.41798	0.131676	ENSGALG00000016455	6250	3538	3.77944e-09
AKAP9	7.04925e-11	6.41482	0.131579	ENSGALG00000040724	8435	4284	3.81969e-09
ENSGALG00000002581	7.05174e-11	6.41477	0.130591	ENSGALG00000002581	2418	1970	3.81969e-09
RAI14	7.46641e-11	6.40606	0.131096	ENSGALG00000003353	1860	1344	4.02335e-09
NUSAP1	7.88815e-11	6.39767	0.131174	ENSGALG00000008584	6466	3700	4.2287e-09
TPM1	8.04983e-11	6.39457	0.130254	ENSGALG00000003521	24300	11667	4.29324e-09
UBR5	8.47449e-11	6.38671	0.131012	ENSGALG00000031282	4868	3295	4.49667e-09
ANO1	8.94674e-11	6.37841	0.124314	ENSGALG00000041808	230	185	4.6993e-09
KDM3A	1.1515e-10	6.33964	0.129744	ENSGALG00000015803	2326	1856	6.01788e-09
PCDH17	1.4949e-10	6.29931	0.125922	ENSGALG00000016941	266	206	7.77346e-09
KIF1B	1.53499e-10	6.2952	0.129058	ENSGALG00000002726	6189	3600	7.94226e-09
SFRP5	1.85494e-10	6.26577	0.126695	ENSGALG00000007515	591	345	9.55019e-09
PCNT	2.39225e-10	6.22601	0.12765	ENSGALG00000007021	7152	3800	1.21958e-08
Pou5f3	2.71094e-10	6.20638	0.127095	ENSGALG00000031482	5949	4097	1.3753e-08
CDC20	2.95144e-10	6.193	0.126951	ENSGALG00000009971	15266	8483	1.49005e-08
TRIP11	3.01647e-10	6.18957	0.126727	ENSGALG00000010763	2422	1696	1.51552e-08
PKP2	3.33033e-10	6.17395	0.126472	ENSGALG00000012913	1974	1433	1.66516e-08
CAPZB	3.69218e-10	6.15763	0.125927	ENSGALG00000004034	17005	9714	1.83725e-08
CCT4	4.14737e-10	6.13918	0.125807	ENSGALG00000008812	3899	2391	2.04023e-08
PODXL	4.15892e-10	6.13874	0.124966	ENSGALG00000006409	11782	4923	2.04023e-08
CLIP1	4.36428e-10	6.13108	0.125144	ENSGALG00000004467	1443	1136	2.1241e-08
NKX3-2	4.37075e-10	6.13084	0.124779	ENSGALG00000031859	1096	677	2.1241e-08
ATP1B3	4.58507e-10	6.12322	0.125489	ENSGALG00000002764	5638	4014	2.20763e-08
SST	4.63016e-10	6.12166	0.125143	ENSGALG00000007361	1347	778	2.21906e-08
TPM3	4.87731e-10	6.11337	0.124371	ENSGALG00000013537	19280	10071	2.32679e-08
S100A6	5.24556e-10	6.10175	0.125006	ENSGALG00000041826	6662	4111	2.47972e-08
PRRC2C	5.57859e-10	6.09191	0.124472	ENSGALG00000035841	18133	6882	2.62522e-08
NSD3	5.91253e-10	6.0826	0.124623	ENSGALG00000003299	3846	2560	2.76983e-08
SPARC	7.59114e-10	6.04242	0.123562	ENSGALG00000004184	15101	9387	3.52446e-08
F5	7.82428e-10	6.03754	0.121657	ENSGALG00000029298	245	216	3.61656e-08
HOXC9	8.64982e-10	6.02132	0.121173	ENSGALG00000029439	1699	1271	3.98045e-08
PLPP1	9.63774e-10	6.0038	0.12285	ENSGALG00000014711	1988	1562	4.41553e-08
PPP6R3	1.02406e-09	5.99394	0.12261	ENSGALG00000007037	2721	2119	4.67113e-08
KIF26A	1.04137e-09	5.99122	0.122691	ENSGALG00000011581	5717	2741	4.72939e-08
CASK	1.06998e-09	5.98681	0.122564	ENSGALG00000042400	4084	3067	4.83817e-08
CKAP5	1.08174e-09	5.98503	0.122594	ENSGALG00000008325	6504	3600	4.87019e-08
RAD21	1.12372e-09	5.97883	0.122428	ENSGALG00000029523	7322	4576	5.03735e-08
HIC2	1.20325e-09	5.96768	0.122101	ENSGALG00000033416	3002	2208	5.32503e-08
HOXB9	1.24914e-09	5.96157	0.120838	ENSGALG00000001276	2698	1533	5.50471e-08
ZC3H13	1.27666e-09	5.95801	0.121604	ENSGALG00000016984	16644	7002	5.60221e-08
PPP1R9B	1.38072e-09	5.94519	0.121752	ENSGALG00000042330	6939	3825	6.0334e-08
ENSGALG00000053765	1.41373e-09	5.94131	0.121427	ENSGALG00000053765	22114	12435	6.1518e-08
ENSGALG00000008141	1.4499e-09	5.93717	0.121531	ENSGALG00000008141	3192	2109	6.25682e-08
SPTAN1	1.54644e-09	5.92659	0.121345	ENSGALG00000004719	6796	3773	6.64588e-08
SMOC2	1.65615e-09	5.91532	0.118931	ENSGALG00000011205	463	370	7.08807e-08
CCDC85A	1.74287e-09	5.90691	0.119399	ENSGALG00000043080	235	213	7.42862e-08
COLEC12	2.03826e-09	5.88106	0.120411	ENSGALG00000014910	4876	3060	8.65219e-08
ZNF292	2.12098e-09	5.87447	0.120243	ENSGALG00000035472	3320	2211	8.9661e-08
VSTM4	2.12945e-09	5.87381	0.110735	ENSGALG00000006174	151	136	8.9661e-08
ROBO2	2.17261e-09	5.87049	0.118684	ENSGALG00000015519	607	507	9.10873e-08
ZYX	2.18084e-09	5.86986	0.120174	ENSGALG00000014688	4514	3504	9.10873e-08
CMTM8	2.28847e-09	5.86187	0.118952	ENSGALG00000011484	1612	1352	9.52003e-08
EPHA3	2.36316e-09	5.85653	0.119821	ENSGALG00000015403	1351	1033	9.79158e-08
ENSGALG00000055058	2.41547e-09	5.85289	0.10902	ENSGALG00000055058	222	211	9.96861e-08
PCLO	2.55164e-09	5.84377	0.102013	ENSGALG00000039659	85	79	1.0489e-07
SHROOM3	2.57672e-09	5.84214	0.118954	ENSGALG00000052932	916	736	1.05504e-07
EMP1	2.67715e-09	5.83577	0.118958	ENSGALG00000011803	2111	1352	1.09186e-07
MEIS2	2.72991e-09	5.83251	0.118977	ENSGALG00000039118	18226	8640	1.10903e-07
ATP2B1	2.77311e-09	5.8299	0.119333	ENSGALG00000030550	9455	5142	1.12219e-07
DYNLRB1	2.85944e-09	5.82478	0.118877	ENSGALG00000034509	22266	12332	1.15264e-07
COTL1	2.90414e-09	5.82219	0.119009	ENSGALG00000017644	10231	6835	1.16614e-07
CHD7	2.95577e-09	5.81924	0.11908	ENSGALG00000041080	8996	4634	1.18231e-07
ID1	3.17318e-09	5.80737	0.118847	ENSGALG00000034661	21044	10628	1.26441e-07
ID3	3.34171e-09	5.79869	0.118667	ENSGALG00000035317	8527	5216	1.32648e-07
ODC1	3.65354e-09	5.78371	0.118235	ENSGALG00000016444	19102	11006	1.44475e-07
JCAD	3.78704e-09	5.77767	0.11824	ENSGALG00000007346	5876	3396	1.48624e-07
FBN3	3.92986e-09	5.77144	0.117441	ENSGALG00000037625	932	733	1.53649e-07
VOPP1	3.95992e-09	5.77016	0.118036	ENSGALG00000042773	4217	3322	1.54244e-07
SGMS1	4.56647e-09	5.74609	0.116873	ENSGALG00000003701	1116	945	1.76548e-07
VCAN	4.78891e-09	5.73804	0.117394	ENSGALG00000015624	9061	4106	1.84462e-07
ENSGALG00000011747	5.47112e-09	5.71544	0.116907	ENSGALG00000011747	11715	4234	2.09962e-07
UNC5C	5.91248e-09	5.70223	0.116632	ENSGALG00000012219	1789	1317	2.26065e-07
PDGFRA	6.31532e-09	5.69099	0.11626	ENSGALG00000013929	1734	1263	2.40583e-07
SMC4	6.39941e-09	5.68873	0.116385	ENSGALG00000009553	6442	3976	2.42897e-07
EZR	6.74587e-09	5.67972	0.115344	ENSGALG00000013742	1329	934	2.55117e-07
GINS1	7.97443e-09	5.65103	0.115529	ENSGALG00000008538	3982	3016	3.00486e-07
ENSGALG00000003605	8.06507e-09	5.64909	0.115539	ENSGALG00000003605	5363	3232	3.02804e-07
LIN28B	9.88623e-09	5.61398	0.114814	ENSGALG00000026761	6922	3508	3.67768e-07
IL1RL1	9.90144e-09	5.61371	0.109623	ENSGALG00000016785	429	318	3.67768e-07
ENSGALG00000045168	1.01559e-08	5.60933	0.11471	ENSGALG00000045168	4616	2882	3.75875e-07
UTP15	1.03626e-08	5.60584	0.114527	ENSGALG00000013510	4210	3131	3.82166e-07
PDIA6	1.0567e-08	5.60245	0.114106	ENSGALG00000016447	25057	13283	3.88328e-07
SMARCC1	1.09708e-08	5.59595	0.114313	ENSGALG00000032642	10757	4524	4.01747e-07
GATA5	1.11349e-08	5.59337	0.114311	ENSGALG00000005352	7918	4710	4.06326e-07
COL1A1	1.21317e-08	5.57848	0.114052	ENSGALG00000041555	9906	4313	4.3809e-07
TMEM35B	1.21995e-08	5.57751	0.113738	ENSGALG00000002517	4148	3332	4.39012e-07
MTFR2	1.27052e-08	5.57043	0.113777	ENSGALG00000019967	3834	2769	4.5407e-07
TOP2A	1.34179e-08	5.56092	0.113301	ENSGALG00000003922	26812	10569	4.779e-07
CCNG2	1.37896e-08	5.55615	0.11339	ENSGALG00000010347	2618	1969	4.89461e-07
ILF3	1.39442e-08	5.5542	0.113486	ENSGALG00000030351	10473	5963	4.93263e-07
TOX2	1.46074e-08	5.54608	0.112795	ENSGALG00000003106	1390	1045	5.14972e-07
TCERG1	1.70279e-08	5.51919	0.112693	ENSGALG00000007528	14441	7120	5.98279e-07
DGCR6	1.80149e-08	5.50928	0.112439	ENSGALG00000027369	2906	2479	6.28346e-07
LRRFIP1	1.8402e-08	5.50554	0.11251	ENSGALG00000003862	2620	1695	6.37935e-07
MATR3	1.85889e-08	5.50376	0.111732	ENSGALG00000002478	26373	10432	6.42276e-07
SMS	1.99153e-08	5.4916	0.112234	ENSGALG00000016379	6750	4488	6.83561e-07
LIN28A	2.55356e-08	5.44754	0.111133	ENSGALG00000036022	13064	5871	8.70723e-07
LIFR	2.59595e-08	5.44461	0.110687	ENSGALG00000003733	1057	931	8.82285e-07
MPDZ	2.69631e-08	5.43785	0.111082	ENSGALG00000005846	2561	1909	9.13407e-07
DDX3X	2.72401e-08	5.43603	0.110765	ENSGALG00000016231	15778	7788	9.19795e-07
ZNF503	2.8806e-08	5.42606	0.110865	ENSGALG00000051505	7928	4832	9.69524e-07
HOXB7	2.95324e-08	5.42161	0.11048	ENSGALG00000032740	3837	2765	9.90764e-07
PDLIM3	3.2004e-08	5.40723	0.109196	ENSGALG00000013414	242	192	1.07023e-06
STK10	3.24159e-08	5.40494	0.109539	ENSGALG00000002816	357	310	1.08053e-06
SDCBP	3.54772e-08	5.38874	0.110007	ENSGALG00000015436	11906	7618	1.17504e-06
EDNRB	3.65903e-08	5.38318	0.109359	ENSGALG00000016912	1085	883	1.20424e-06
HHIP	3.67915e-08	5.3822	0.107471	ENSGALG00000009948	143	122	1.20704e-06
ZNF644	3.69077e-08	5.38163	0.109908	ENSGALG00000034253	8336	5085	1.20705e-06
SPTBN1	3.73269e-08	5.37959	0.10961	ENSGALG00000029512	11332	4742	1.21693e-06
GUCY1A2	3.9331e-08	5.37017	0.109504	ENSGALG00000017173	1393	1049	1.27826e-06
FMR1	4.29659e-08	5.35421	0.109307	ENSGALG00000009177	7461	4522	1.38298e-06
POP5	4.30851e-08	5.35371	0.109338	ENSGALG00000007124	8578	6010	1.38298e-06
NDC80	4.35686e-08	5.35169	0.109257	ENSGALG00000014801	4521	3024	1.39419e-06
SNF8	4.47064e-08	5.34702	0.109203	ENSGALG00000001309	5838	4506	1.42622e-06
TAF3	4.53909e-08	5.34427	0.109155	ENSGALG00000006731	5992	3709	1.44363e-06
INTS13	4.69028e-08	5.33833	0.109025	ENSGALG00000014083	8904	5565	1.48697e-06
PI4KA	4.79582e-08	5.33429	0.108609	ENSGALG00000040756	1959	1603	1.51141e-06
ARHGAP17	4.90506e-08	5.33021	0.108722	ENSGALG00000041213	2798	2234	1.54117e-06
DACH1	5.35795e-08	5.31415	0.108444	ENSGALG00000037015	2148	1474	1.67839e-06
MSN	5.41723e-08	5.31214	0.10842	ENSGALG00000039615	9088	5342	1.69187e-06
NUCB2	6.53151e-08	5.27796	0.107757	ENSGALG00000006147	6658	4287	2.02723e-06
CCDC88A	6.54952e-08	5.27745	0.107743	ENSGALG00000043587	3819	2526	2.02723e-06
SLC9A3R1	6.62139e-08	5.27545	0.107719	ENSGALG00000007650	8255	6054	2.0434e-06
SMC2	6.67008e-08	5.27411	0.107339	ENSGALG00000015691	25830	10312	2.05233e-06
CCDC88C	7.14446e-08	5.26149	0.107094	ENSGALG00000040156	4641	2495	2.19181e-06
TARS	7.5933e-08	5.25028	0.107172	ENSGALG00000003288	6604	4583	2.32266e-06
ITGA9	7.6921e-08	5.2479	0.107042	ENSGALG00000029378	2035	1493	2.34598e-06
SPC25	8.99197e-08	5.21905	0.106523	ENSGALG00000010900	9011	5597	2.7344e-06
IGFBP2	9.23588e-08	5.21409	0.106242	ENSGALG00000011469	6983	4316	2.79224e-06
NCAPH	9.44386e-08	5.20996	0.106254	ENSGALG00000032270	3779	2788	2.84685e-06
TNNT2	9.49684e-08	5.20893	0.105311	ENSGALG00000000302	495	405	2.85454e-06
STRA6	1.11064e-07	5.1798	0.105495	ENSGALG00000001449	1776	1502	3.31914e-06
APOA1	1.14749e-07	5.1737	0.10537	ENSGALG00000007114	3962	2518	3.41945e-06
AKAP12	1.22596e-07	5.16134	0.105026	ENSGALG00000036240	21547	7852	3.64286e-06
SDC3	1.24276e-07	5.15879	0.104839	ENSGALG00000035184	2960	2128	3.66287e-06
CBLB	1.24326e-07	5.15871	0.105004	ENSGALG00000015351	1045	895	3.66287e-06
ENSGALG00000025996	1.35964e-07	5.14193	0.104895	ENSGALG00000025996	14540	5857	3.99443e-06
ENAH	1.40731e-07	5.13546	0.104694	ENSGALG00000009303	7959	4215	4.11123e-06
MAPK4	1.51928e-07	5.12104	0.104103	ENSGALG00000031448	18385	8173	4.41355e-06
TMEM11	1.53645e-07	5.11892	0.104277	ENSGALG00000004749	2851	2434	4.45099e-06
MOXD1	1.55771e-07	5.11633	0.102259	ENSGALG00000002911	1998	1365	4.50006e-06
MYH9	1.56699e-07	5.11521	0.103783	ENSGALG00000043092	13685	5616	4.51004e-06
SRPK1	1.56984e-07	5.11486	0.104336	ENSGALG00000037546	8662	4945	4.51004e-06
RHEB	1.6433e-07	5.10622	0.104077	ENSGALG00000039880	5428	4255	4.70808e-06
GFPT2	1.66053e-07	5.10425	0.103946	ENSGALG00000039705	1878	1477	4.74437e-06
LRPPRC	1.69606e-07	5.10025	0.103996	ENSGALG00000009967	10423	5741	4.8326e-06
UBA2	1.70662e-07	5.09907	0.104001	ENSGALG00000005006	6560	4120	4.84941e-06
KIF15	1.80839e-07	5.0881	0.103749	ENSGALG00000036645	8283	4581	5.12459e-06
TGFBR3	1.8553e-07	5.08324	0.102852	ENSGALG00000006038	389	317	5.24323e-06
PPP6C	1.88032e-07	5.08069	0.103422	ENSGALG00000001013	4017	3329	5.28608e-06
VAPA	1.88062e-07	5.08066	0.103601	ENSGALG00000039455	11537	7974	5.28608e-06
ERBB3	1.89781e-07	5.07893	0.102553	ENSGALG00000033510	26045	9438	5.32e-06
ADAMTS19	1.94124e-07	5.07463	0.103276	ENSGALG00000000151	1038	803	5.42713e-06
BCR	2.03984e-07	5.0652	0.102364	ENSGALG00000006695	783	669	5.68749e-06
SETX	2.13619e-07	5.0564	0.103106	ENSGALG00000003661	3854	2538	5.94022e-06
CDH6	2.27871e-07	5.04407	0.102213	ENSGALG00000012917	417	330	6.3028e-06
ITGB1	2.31031e-07	5.04143	0.102562	ENSGALG00000007145	15560	7661	6.35641e-06
UBE2C	2.34333e-07	5.03872	0.102717	ENSGALG00000026380	19069	10501	6.41374e-06
DICER1	2.34348e-07	5.0387	0.102745	ENSGALG00000010999	6394	3812	6.41374e-06
IQGAP1	2.49113e-07	5.02699	0.102454	ENSGALG00000030162	3356	2282	6.79994e-06
RBP5	2.54399e-07	5.02297	0.101969	ENSGALG00000014662	19728	11168	6.92604e-06
SHISA2	2.55174e-07	5.02238	0.102364	ENSGALG00000043035	4566	2978	6.929e-06
RBM12	2.60537e-07	5.01839	0.102305	ENSGALG00000030253	4030	2951	7.05622e-06
EMG1	2.61621e-07	5.01759	0.102292	ENSGALG00000014568	10995	7419	7.06715e-06
UBE2D2	2.63279e-07	5.01637	0.102157	ENSGALG00000038128	15869	9620	7.09353e-06
ENSGALG00000026470	2.64178e-07	5.01572	0.102249	ENSGALG00000026470	5105	2880	7.09935e-06
ATP8A2	2.6894e-07	5.01228	0.101033	ENSGALG00000017106	224	212	7.2087e-06
DLD	2.7734e-07	5.00636	0.102055	ENSGALG00000007931	5006	3650	7.39574e-06
LAMA5	2.80933e-07	5.00388	0.101904	ENSGALG00000005321	2485	1673	7.47238e-06
AFF4	2.96696e-07	4.99336	0.100088	ENSGALG00000030147	463	421	7.87154e-06
WDR81	3.25544e-07	4.97541	0.100751	ENSGALG00000026822	1201	1055	8.55917e-06
RILPL1	3.25907e-07	4.9752	0.101198	ENSGALG00000003314	2165	1749	8.55917e-06
TNRC6B	3.32338e-07	4.97141	0.101275	ENSGALG00000012050	2675	1932	8.68422e-06
GXYLT1	3.50985e-07	4.96082	0.10109	ENSGALG00000009532	7188	4351	9.14848e-06
YLPM1	3.65956e-07	4.9527	0.100861	ENSGALG00000051654	3120	2257	9.4688e-06
PSMG4	3.68473e-07	4.95137	0.100383	ENSGALG00000042232	15689	8714	9.50898e-06
QRICH1	4.07266e-07	4.93185	0.100331	ENSGALG00000006867	2157	1777	1.04582e-05
OLFM1	4.16793e-07	4.92734	0.100185	ENSGALG00000002515	2624	2034	1.06685e-05
CALR	4.21213e-07	4.92527	0.100366	ENSGALG00000040368	6110	3575	1.07368e-05
KLF6	4.30958e-07	4.9208	0.100012	ENSGALG00000033178	1293	1015	1.09243e-05
