## Supplementary material for "Cell lineage specification during development of the anterior lateral plate mesoderm and forelimb field": Table S5

### Sheet: Sheet1
Table S3
Primer name	Sequence	Source
PRRX1_ORF_F	ATGGCGTCCAGCTATGCC	This study
PRRX1_ORF_R	TTAATTGACTGTGGGCACTTG	This study
TWIST1_ORF_F	ATGATGCAGCAGGACGAGTC	This study
TWIST1_ORF_R	CTAGTGGGATGCGGACATG	This study
TBX5	N/A	Provided by Cliff Tabin; Logan et al. 1998
FGF10	N/A	Provided by Hideyo Ohuchi; Ohuchi et al. 1997
FOXF1.Uapcr_F	GCTGGAAAAACTCCGTTCGC	GEISHA
FOXF1.Uapcr_R	ATTAACCCTCACTAAAGGGCTTGATGTCCTGGTATGTCACTTG	GEISHA
ALDH1A2	N/A	Provided by Malcolm Logan;
